# A Perturb-seq screen guided by species divergence uncovers pathways for collateral artery formation

**DOI:** 10.64898/2026.04.29.721711

**Authors:** Xiaochen Fan, Ronghao Zhou, Brian C. Raftrey, Pamela E. Rios Coronado, Emily Trimm, Erin Clancy, Xinhong Chen, Jamie Bozeman, Maggie S. Chen, Shoxruxxon Alimukhamedov, Juan Alcocer, Idalina Bonham, Stuti Agarwal, Alina Isakova, Vinicio A. de Jesus Perez, Chong Y. Park, Timothy F. Shay, Viviana Gradinaru, Thomas Quertermous, Jesse M. Engreitz, Kristy Red-Horse

## Abstract

Collateral arteries are natural bypasses that can reroute blood flow around arterial blockages, limiting tissue injury during stroke and coronary artery disease. Despite their clinical effectiveness, therapeutic strategies to stimulate collateral artery growth remain unavailable due to our limited understanding of their developmental mechanisms. Remarkably, guinea pigs display exceptionally dense collateral artery networks across various organs, resulting in complete resistance to ischemic damage in the brain and heart. In this study, we compared single-cell RNA sequencing (scRNA-seq) from guinea pig and mouse tissues to identify endothelial cell (EC) gene expression patterns associated with extensive collateral artery development. We then developed an *in vivo* Perturb-seq platform in mice to test whether genes differentially expressed in guinea pigs influence artery EC specification. This pipeline identified artery repressors that were downregulated in guinea pigs and increased pial collateral abundance when inhibited in mice. Downstream analysis suggests that artery repressors, including WNT and hypoxia response genes, function in two capillary EC subsets—*Esm1+* pre-artery and *Apln+* angiogenic tip cells. Reduced activity of these repressors allows more ECs to acquire arterial identity, potentiating collateral artery formation. Collectively, our study establishes a strategy for discovering the genes underlying species-specific traits, suggests that guinea pigs have collaterals due to decreased activity of artery inhibitor pathways and hypoxia responses, and identifies novel targets for stimulating collateral artery formation (**Graphical abstract**).
