## Supplementary material for "A Perturb-seq screen guided by species divergence uncovers pathways for collateral artery formation": Table_S5_Ranked_marker_genes_for_endothelial_clusters_in_the_brain_vascular_Perturb-seq_atlas.xlsx

### Sheet: S5a EC Cluster Markers
cell_state	gene	rank	auc	log2fc	pct_celltype	pct_other	min_log2fc
Large-artery	Fbln5	1	0.98	5.5856	0.984	0.196	1.5
Large-artery	Bmx	2	0.972	4.52431	0.98	0.099	1.5
Large-artery	Pcsk5	3	0.966	6.10044	0.95	0.049	1.5
Large-artery	Fstl1	4	0.964	4.49676	0.967	0.23	1.5
Large-artery	Fbln2	5	0.962	3.68943	0.989	0.216	1.5
Large-artery	Tm4sf1	6	0.959	2.99366	0.997	0.571	1.5
Large-artery	Fbn1	7	0.952	5.80742	0.922	0.041	1.5
Large-artery	Jag1	8	0.945	3.00927	0.975	0.511	1.5
Large-artery	Prdm16	9	0.944	3.71387	0.954	0.221	1.5
Large-artery	Itprid2	10	0.942	2.84628	0.974	0.476	1.5
Large-artery	Col5a2	11	0.941	5.39375	0.917	0.179	1.5
Large-artery	Ltbp4	12	0.94	2.58485	0.987	0.637	1.5
Large-artery	Sema3g	13	0.936	3.22286	0.962	0.257	1.5
Large-artery	Vegfc	14	0.936	3.05762	0.983	0.288	1.5
Large-artery	Vim	15	0.927	1.91121	0.999	0.969	1.5
Large-artery	Slco3a1	16	0.924	4.98922	0.881	0.071	1.5
Large-artery	Eln	17	0.922	7.66356	0.879	0.119	1.5
Large-artery	Arl15	18	0.922	2.06714	0.996	0.924	1.5
Large-artery	H2-D1	19	0.922	1.9622	0.998	0.917	1.5
Large-artery	Ifitm3	20	0.915	2.22099	0.983	0.664	1.5
Large-artery	Olfml2a	21	0.914	4.58332	0.864	0.074	1.5
Large-artery	Egfl8	22	0.914	2.98516	0.944	0.391	1.5
Large-artery	H2-K1	23	0.909	2.05704	0.994	0.84	1.5
Large-artery	Lama3	24	0.906	3.36407	0.902	0.186	1.5
Large-artery	Vcam1	25	0.902	4.69131	0.849	0.083	1.5
Large-artery	Ace	26	0.899	4.84664	0.831	0.07	1.5
Large-artery	Gja5	27	0.894	5.78478	0.811	0.039	1.5
Large-artery	Lmo7	28	0.891	2.77403	0.919	0.323	1.5
Large-artery	Col18a1	29	0.891	2.57681	0.947	0.339	1.5
Large-artery	Ehd2	30	0.891	2.57222	0.914	0.367	1.5
Large-artery	Efnb2	31	0.891	2.22681	0.972	0.504	1.5
Large-artery	Fchsd2	32	0.89	2.19924	0.968	0.711	1.5
Large-artery	Emp2	33	0.888	3.3088	0.876	0.234	1.5
Large-artery	Mmrn2	34	0.888	1.95081	0.97	0.665	1.5
Large-artery	Mgp	35	0.885	7.76013	0.792	0.066	1.5
Large-artery	Specc1	36	0.883	4.99739	0.797	0.057	1.5
Large-artery	Tspo	37	0.88	2.90077	0.875	0.291	1.5
Large-artery	Igfbp3	38	0.877	2.87043	0.885	0.249	1.5
Large-artery	Tanc2	39	0.877	2.79783	0.927	0.528	1.5
Large-artery	Syt15	40	0.874	3.59164	0.823	0.122	1.5
Large-artery	Lima1	41	0.874	1.90657	0.964	0.624	1.5
Large-artery	Atp2b4	42	0.871	3.89608	0.802	0.072	1.5
Large-artery	Nuak1	43	0.87	3.327	0.835	0.199	1.5
Large-artery	Gja4	44	0.87	2.29799	0.936	0.351	1.5
Large-artery	Ifitm2	45	0.867	2.17429	0.925	0.525	1.5
Large-artery	Stmn2	46	0.865	4.25758	0.783	0.081	1.5
Large-artery	Dkk2	47	0.864	5.89016	0.746	0.026	1.5
Large-artery	Skap2	48	0.863	3.83509	0.802	0.156	1.5
Large-artery	Plcg2	49	0.862	4.26855	0.769	0.066	1.5
Large-artery	Azin1	50	0.862	2.43997	0.906	0.477	1.5
Cycling artery	Mki67	1	0.985	5.2907	0.992	0.096	1.5
Cycling artery	H2afz	2	0.97	2.54484	0.998	0.931	1.5
Cycling artery	Cenpf	3	0.965	5.35633	0.954	0.056	1.5
Cycling artery	Cenpe	4	0.963	4.93344	0.956	0.074	1.5
Cycling artery	Vim	5	0.963	2.3355	0.998	0.97	1.5
Cycling artery	Ccnb2	6	0.954	5.13107	0.934	0.069	1.5
Cycling artery	Prdx4	7	0.953	3.19522	0.97	0.428	1.5
Cycling artery	Anln	8	0.95	5.43051	0.922	0.063	1.5
Cycling artery	Birc5	9	0.948	5.01386	0.924	0.054	1.5
Cycling artery	Tpx2	10	0.946	4.90292	0.922	0.074	1.5
Cycling artery	Stmn1	11	0.946	2.43021	0.997	0.725	1.5
Cycling artery	Hmgb2	12	0.945	3.35281	0.976	0.665	1.5
Cycling artery	Diaph3	13	0.944	5.22633	0.914	0.057	1.5
Cycling artery	Nucks1	14	0.941	2.4336	0.975	0.679	1.5
Cycling artery	Col18a1	15	0.939	2.85619	0.992	0.359	1.5
Cycling artery	Fbln5	16	0.936	3.33497	0.973	0.222	1.5
Cycling artery	Cenpa	17	0.935	4.67869	0.909	0.094	1.5
Cycling artery	H1fx	18	0.927	4.29362	0.899	0.151	1.5
Cycling artery	Racgap1	19	0.926	5.04298	0.88	0.053	1.5
Cycling artery	Fbln2	20	0.925	2.89022	0.976	0.241	1.5
Cycling artery	Hmmr	21	0.921	5.64343	0.861	0.033	1.5
Cycling artery	Cdca8	22	0.921	4.97854	0.872	0.054	1.5
Cycling artery	Cks2	23	0.921	4.23085	0.892	0.165	1.5
Cycling artery	Kif23	24	0.919	4.52853	0.88	0.131	1.5
Cycling artery	Cep55	25	0.917	5.21855	0.858	0.036	1.5
Cycling artery	Tmpo	26	0.914	2.68866	0.956	0.604	1.5
Cycling artery	Lmnb1	27	0.913	3.29546	0.916	0.308	1.5
Cycling artery	Tm4sf1	28	0.913	2.22061	0.995	0.585	1.5
Cycling artery	Fstl1	29	0.912	3.26642	0.927	0.255	1.5
Cycling artery	Prc1	30	0.91	5.49563	0.853	0.072	1.5
Cycling artery	S100a11	31	0.909	2.37029	0.968	0.612	1.5
Cycling artery	Knl1	32	0.907	5.08234	0.841	0.052	1.5
Cycling artery	Htra1	33	0.907	2.72945	0.966	0.435	1.5
Cycling artery	Top2a	34	0.902	4.89205	0.851	0.111	1.5
Cycling artery	Tspo	35	0.898	2.76417	0.924	0.311	1.5
Cycling artery	Ckap2	36	0.897	5.0947	0.823	0.057	1.5
Cycling artery	Kif15	37	0.896	4.66682	0.824	0.052	1.5
Cycling artery	Smc4	38	0.896	2.60034	0.932	0.534	1.5
Cycling artery	Kif20b	39	0.895	4.64135	0.828	0.079	1.5
Cycling artery	Hmgn2	40	0.895	2.49209	0.934	0.42	1.5
Cycling artery	Vcam1	41	0.894	3.97263	0.858	0.108	1.5
Cycling artery	Selenoh	42	0.894	2.68083	0.907	0.379	1.5
Cycling artery	Ube2s	43	0.894	2.29289	0.958	0.717	1.5
Cycling artery	Ltbp4	44	0.894	1.93538	0.988	0.649	1.5
Cycling artery	Bmx	45	0.889	2.69167	0.904	0.129	1.5
Cycling artery	Aspm	46	0.887	5.33785	0.799	0.042	1.5
Cycling artery	Smc2	47	0.885	3.59354	0.853	0.266	1.5
Cycling artery	Ckap2l	48	0.884	5.19837	0.792	0.037	1.5
Cycling artery	Ckap4	49	0.884	2.35926	0.921	0.457	1.5
Cycling artery	Rad21	50	0.884	1.99743	0.961	0.67	1.5
General capillary	Slc44a5	1	0.755	1.96852	0.717	0.256	1.5
General capillary	Car4	2	0.781	1.26917	0.959	0.623	1.5
General capillary	Nampt	3	0.775	0.89875	0.992	0.907	1.5
General capillary	Tfrc	4	0.772	0.843283	0.999	0.922	1.5
General capillary	Abca1	5	0.751	0.736202	0.996	0.943	1.5
General capillary	Hmcn1	6	0.742	0.81487	0.998	0.87	1.5
General capillary	Fth1	7	0.735	0.774078	1	0.999	1.5
General capillary	Lmntd1	8	0.734	1.48475	0.768	0.409	1.5
General capillary	Gatm	9	0.727	0.789021	0.974	0.812	1.5
General capillary	Slc7a1	10	0.718	0.60067	0.999	0.969	1.5
General capillary	Slc22a8	11	0.714	0.648702	0.988	0.874	1.5
General capillary	Apcdd1	12	0.714	0.546327	0.999	0.948	1.5
General capillary	Pglyrp1	13	0.708	0.733409	0.981	0.871	1.5
General capillary	Lmo2	14	0.708	0.62856	0.987	0.944	1.5
Peri-arterial capillary	Cxcl12	1	0.909	2.6074	0.977	0.536	1
Peri-arterial capillary	Slco1a4	2	0.801	1.3167	0.977	0.725	1
Peri-arterial capillary	Ly6c1	3	0.801	1.09397	0.993	0.87	1
Peri-arterial capillary	Serpine2	4	0.8	1.97403	0.851	0.459	1
Peri-arterial capillary	Sema3c	5	0.76	1.75428	0.779	0.366	1
Peri-arterial capillary	Plcb1	6	0.753	1.02869	0.968	0.787	1
Peri-arterial capillary	Unc5b	7	0.736	1.16376	0.823	0.398	1
Peri-arterial capillary	Hey1	8	0.718	1.39029	0.749	0.378	1
Peri-arterial capillary	Wfdc1	9	0.71	1.05675	0.806	0.497	1
Peri-arterial capillary	Flt1	10	0.806	0.715211	1	0.999	1
Peri-arterial capillary	Itm2a	11	0.803	0.72625	0.999	0.993	1
Peri-arterial capillary	Tsc22d1	12	0.791	0.745094	0.999	0.993	1
Peri-arterial capillary	Spock2	13	0.774	0.770506	1	0.965	1
Peri-arterial capillary	Malat1	14	0.774	0.551302	1	1	1
Peri-arterial capillary	Bsg	15	0.765	0.614797	1	0.999	1
Peri-arterial capillary	Slco1c1	16	0.757	0.691227	1	0.968	1
Peri-arterial capillary	Ablim1	17	0.756	0.633998	0.999	0.992	1
Peri-arterial capillary	Gpcpd1	18	0.755	0.667381	1	0.981	1
Peri-arterial capillary	Hip1	19	0.75	0.726355	0.997	0.979	1
Peri-arterial capillary	Id1	20	0.745	0.918758	0.978	0.873	1
Peri-arterial capillary	Kitl	21	0.745	0.790394	0.993	0.946	1
Peri-arterial capillary	Glul	22	0.741	0.802228	0.976	0.863	1
Peri-arterial capillary	Bmpr2	23	0.734	0.668543	0.995	0.987	1
Peri-arterial capillary	Mfsd2a	24	0.733	0.726386	0.993	0.871	1
Peri-arterial capillary	Arl4a	25	0.73	0.80257	0.975	0.884	1
Peri-arterial capillary	Fut8	26	0.726	0.911076	0.96	0.875	1
Peri-arterial capillary	Efr3b	27	0.726	0.799698	0.977	0.862	1
Peri-arterial capillary	Igf1r	28	0.724	0.626303	0.999	0.986	1
Peri-arterial capillary	Slc39a10	29	0.72	0.565346	0.999	0.977	1
Peri-arterial capillary	Sgms1	30	0.716	0.722233	0.988	0.912	1
Peri-arterial capillary	Heg1	31	0.715	0.656009	0.996	0.976	1
Peri-arterial capillary	Cobll1	32	0.711	0.719702	0.986	0.915	1
Peri-arterial capillary	Pltp	33	0.708	0.655036	0.989	0.932	1
Peri-arterial capillary	Msi2	34	0.708	0.601911	0.989	0.966	1
Peri-arterial capillary	Tspan13	35	0.707	0.555013	0.994	0.966	1
Peri-arterial capillary	Nebl	36	0.703	0.67784	0.928	0.692	1
Peri-arterial capillary	Arl15	37	0.702	0.601216	0.98	0.915	1
Pre-artery tip capillary	Chst9	1	0.793	3.14767	0.706	0.17	1
Pre-artery tip capillary	Cdh11	2	0.785	1.56577	0.911	0.536	1
Pre-artery tip capillary	Cst3	3	0.777	1.00473	0.983	0.932	1
Pre-artery tip capillary	Megf6	4	0.764	1.50367	0.842	0.442	1
Pre-artery tip capillary	Fgfbp1	5	0.759	3.06318	0.627	0.154	1
Pre-artery tip capillary	4-Sep	6	0.755	1.01743	0.943	0.754	1
Pre-artery tip capillary	Kcnj2	7	0.754	1.60256	0.825	0.459	1
Pre-artery tip capillary	Slc16a9	8	0.749	1.53478	0.799	0.443	1
Pre-artery tip capillary	Cxcr4	9	0.747	1.89461	0.752	0.349	1
Pre-artery tip capillary	Slc1a1	10	0.737	1.81803	0.726	0.321	1
Pre-artery tip capillary	Fam13a	11	0.736	1.46518	0.863	0.6	1
Pre-artery tip capillary	Map7	12	0.734	1.10582	0.904	0.676	1
Pre-artery tip capillary	Apln	13	0.733	1.54825	0.771	0.413	1
Pre-artery tip capillary	Angpt2	14	0.731	2.29292	0.612	0.175	1
Pre-artery tip capillary	Ddc	15	0.723	1.42395	0.776	0.436	1
Pre-artery tip capillary	Sh3bp5	16	0.716	1.02645	0.862	0.588	1
Pre-artery tip capillary	Ctdspl	17	0.706	1.79353	0.62	0.248	1
Pre-artery tip capillary	Cpe	18	0.706	1.03665	0.891	0.667	1
Pre-artery tip capillary	Tnfrsf11b	19	0.703	1.46405	0.717	0.386	1
Pre-artery tip capillary	Ism1	20	0.701	1.82756	0.601	0.252	1
Pre-artery tip capillary	Myo10	21	0.82	0.889237	1	0.981	1
Pre-artery tip capillary	Ccdc141	22	0.79	0.925471	1	0.947	1
Pre-artery tip capillary	Sparcl1	23	0.778	0.765082	0.999	0.985	1
Pre-artery tip capillary	Adgrl3	24	0.77	0.913506	0.999	0.909	1
Pre-artery tip capillary	Slc7a5	25	0.766	0.749335	1	0.926	1
Pre-artery tip capillary	Csrp2	26	0.764	0.807532	0.994	0.941	1
Pre-artery tip capillary	Ly75	27	0.761	0.943422	0.993	0.912	1
Pre-artery tip capillary	Lrp8	28	0.756	0.766257	0.998	0.917	1
Pre-artery tip capillary	AU021092	29	0.748	0.958857	0.958	0.794	1
Pre-artery tip capillary	Myo1b	30	0.742	0.720915	0.998	0.967	1
Pre-artery tip capillary	Ablim1	31	0.739	0.568138	1	0.992	1
Pre-artery tip capillary	Mff	32	0.733	0.878446	0.946	0.82	1
Pre-artery tip capillary	Esyt2	33	0.73	0.72847	0.991	0.942	1
Pre-artery tip capillary	Wwtr1	34	0.729	0.613491	0.997	0.975	1
Pre-artery tip capillary	Eng	35	0.72	0.533589	0.989	0.981	1
Pre-artery tip capillary	Htra3	36	0.718	0.924281	0.924	0.633	1
Pre-artery tip capillary	Slc16a4	37	0.718	0.892341	0.923	0.749	1
Pre-artery tip capillary	Slc3a2	38	0.718	0.623683	0.992	0.958	1
Pre-artery tip capillary	Slc16a1	39	0.715	0.589465	0.999	0.967	1
Pre-artery tip capillary	Dcbld1	40	0.714	0.944759	0.887	0.591	1
Pre-artery tip capillary	Ttyh2	41	0.714	0.863012	0.935	0.732	1
Pre-artery tip capillary	Insr	42	0.713	0.631651	0.995	0.966	1
Pre-artery tip capillary	Apod	43	0.711	0.733868	0.868	0.571	1
Pre-artery tip capillary	Nid1	44	0.711	0.706882	0.973	0.861	1
Pre-artery tip capillary	Sema6d	45	0.707	0.806146	0.958	0.832	1
Pre-artery tip capillary	Spock2	46	0.707	0.605774	0.999	0.967	1
Pre-artery tip capillary	Hmcn1	47	0.706	0.69143	0.997	0.881	1
Pre-artery tip capillary	Limch1	48	0.701	0.643718	0.99	0.949	1
Angiogenic tip capillary	Apod	1	0.916	2.96694	0.973	0.557	1
Angiogenic tip capillary	Fscn1	2	0.901	2.04901	0.977	0.612	1
Angiogenic tip capillary	Lamb1	3	0.898	2.43019	0.955	0.476	1
Angiogenic tip capillary	Trp53i11	4	0.89	3.28333	0.884	0.229	1
Angiogenic tip capillary	Rapgef5	5	0.887	1.68475	0.998	0.895	1
Angiogenic tip capillary	Pmepa1	6	0.887	1.59247	0.994	0.825	1
Angiogenic tip capillary	Pfn1	7	0.887	1.2948	0.995	0.975	1
Angiogenic tip capillary	Tmsb10	8	0.883	1.13425	0.999	0.993	1
Angiogenic tip capillary	Dcbld1	9	0.88	2.04201	0.964	0.582	1
Angiogenic tip capillary	Lama4	10	0.878	1.35046	0.999	0.958	1
Angiogenic tip capillary	Myo1b	11	0.877	1.26988	1	0.967	1
Angiogenic tip capillary	Rhoj	12	0.874	1.34048	0.998	0.94	1
Angiogenic tip capillary	Apln	13	0.872	2.62174	0.931	0.392	1
Angiogenic tip capillary	Fam102b	14	0.871	2.79036	0.879	0.293	1
Angiogenic tip capillary	Pde4b	15	0.854	2.11268	0.934	0.585	1
Angiogenic tip capillary	Fkbp1a	16	0.854	1.14279	0.993	0.934	1
Angiogenic tip capillary	Arhgap18	17	0.849	1.34677	0.995	0.873	1
Angiogenic tip capillary	Ecscr	18	0.848	1.31627	0.984	0.837	1
Angiogenic tip capillary	Sirpa	19	0.845	3.14384	0.792	0.16	1
Angiogenic tip capillary	Smad1	20	0.842	1.65333	0.962	0.705	1
Angiogenic tip capillary	Itga4	21	0.841	1.55782	0.985	0.771	1
Angiogenic tip capillary	Mcam	22	0.836	2.51768	0.839	0.286	1
Angiogenic tip capillary	Chst1	23	0.832	3.67554	0.732	0.105	1
Angiogenic tip capillary	Ptprk	24	0.828	1.2089	0.994	0.911	1
Angiogenic tip capillary	Plxnd1	25	0.827	1.24411	0.98	0.809	1
Angiogenic tip capillary	Rell1	26	0.822	1.58982	0.945	0.675	1
Angiogenic tip capillary	Lamc1	27	0.818	1.22846	0.986	0.859	1
Angiogenic tip capillary	Srgap1	28	0.816	1.05452	0.996	0.93	1
Angiogenic tip capillary	Abcg1	29	0.815	1.59059	0.924	0.52	1
Angiogenic tip capillary	Lims1	30	0.814	1.02622	0.996	0.945	1
Angiogenic tip capillary	Nid1	31	0.813	1.0567	0.992	0.859	1
Angiogenic tip capillary	Meox1	32	0.81	1.8513	0.862	0.36	1
Angiogenic tip capillary	Nid2	33	0.807	1.60553	0.918	0.567	1
Angiogenic tip capillary	Map4k5	34	0.807	1.2528	0.973	0.794	1
Angiogenic tip capillary	Nrp1	35	0.806	1.04516	0.996	0.945	1
Angiogenic tip capillary	Dok4	36	0.804	1.39265	0.944	0.616	1
Angiogenic tip capillary	Hecw2	37	0.803	1.99053	0.822	0.298	1
Angiogenic tip capillary	Gng11	38	0.803	1.01241	0.989	0.947	1
Angiogenic tip capillary	Trf	39	0.802	2.36059	0.815	0.34	1
Angiogenic tip capillary	Fam129a	40	0.801	1.50194	0.938	0.601	1
Angiogenic tip capillary	Raph1	41	0.801	1.29304	0.967	0.739	1
Angiogenic tip capillary	Kit	42	0.798	2.33218	0.762	0.224	1
Angiogenic tip capillary	Rgl1	43	0.798	1.40109	0.947	0.682	1
Angiogenic tip capillary	Clec1a	44	0.797	2.22707	0.801	0.336	1
Angiogenic tip capillary	Eva1a	45	0.795	2.51279	0.732	0.194	1
Angiogenic tip capillary	Prnd	46	0.794	2.84548	0.743	0.267	1
Angiogenic tip capillary	Gnb4	47	0.79	1.43074	0.939	0.672	1
Angiogenic tip capillary	Gm4258	48	0.789	1.3337	0.957	0.71	1
Angiogenic tip capillary	Nrip1	49	0.788	1.04023	0.98	0.855	1
Angiogenic tip capillary	Hspg2	50	0.782	1.06079	0.968	0.79	1
Choroid-plexus	Plpp3	1	0.994	6.18383	0.995	0.281	1.5
Choroid-plexus	Plvap	2	0.99	9.34402	0.98	0.023	1.5
Choroid-plexus	Emcn	3	0.981	2.76309	0.998	0.877	1.5
Choroid-plexus	Piezo2	4	0.97	4.69077	0.971	0.146	1.5
Choroid-plexus	Cald1	5	0.964	3.42174	0.982	0.388	1.5
Choroid-plexus	Ldb2	6	0.963	3.82775	0.984	0.358	1.5
Choroid-plexus	Timp3	7	0.959	3.70665	0.98	0.371	1.5
Choroid-plexus	Col4a1	8	0.959	1.99907	1	0.996	1.5
Choroid-plexus	Mef2c	9	0.958	2.67187	0.996	0.851	1.5
Choroid-plexus	Pcdh17	10	0.955	4.1399	0.963	0.233	1.5
Choroid-plexus	Plpp1	11	0.948	3.63094	0.968	0.569	1.5
Choroid-plexus	Col15a1	12	0.944	5.91796	0.903	0.046	1.5
Choroid-plexus	Hspg2	13	0.94	2.13113	0.986	0.808	1.5
Choroid-plexus	Nfib	14	0.936	1.52469	1	0.981	1.5
Choroid-plexus	Cd200	15	0.929	2.44211	0.974	0.673	1.5
Choroid-plexus	Etl4	16	0.928	2.69831	0.974	0.593	1.5
Choroid-plexus	Hecw2	17	0.927	3.16478	0.945	0.35	1.5
Choroid-plexus	Emp1	18	0.925	4.73632	0.879	0.064	1.5
Choroid-plexus	Dysf	19	0.92	2.79805	0.953	0.548	1.5
Choroid-plexus	Col13a1	20	0.919	10.8433	0.839	0.002	1.5
Choroid-plexus	Plscr2	21	0.918	7.32762	0.843	0.023	1.5
Choroid-plexus	Exoc3l2	22	0.917	8.78946	0.835	0.007	1.5
Choroid-plexus	Plcb1	23	0.914	2.23099	0.995	0.814	1.5
Choroid-plexus	Nrp1	24	0.913	1.7042	0.997	0.95	1.5
Choroid-plexus	Marcks	25	0.901	2.03165	0.971	0.731	1.5
Choroid-plexus	Atp2b4	26	0.9	4.13572	0.851	0.078	1.5
Choroid-plexus	Crim1	27	0.896	2.4457	0.962	0.654	1.5
Choroid-plexus	Cd24a	28	0.894	4.73754	0.835	0.151	1.5
Choroid-plexus	Tcim	29	0.894	4.31414	0.833	0.127	1.5
Choroid-plexus	Rgcc	30	0.894	2.56688	0.958	0.658	1.5
Choroid-plexus	Ifitm2	31	0.893	2.38786	0.937	0.528	1.5
Choroid-plexus	Txnip	32	0.89	2.09862	0.966	0.657	1.5
Choroid-plexus	Peak1	33	0.885	2.2681	0.941	0.578	1.5
Choroid-plexus	Ehd4	34	0.883	2.75292	0.921	0.496	1.5
Choroid-plexus	Pitpnc1	35	0.883	1.71643	0.981	0.85	1.5
Choroid-plexus	Prkch	36	0.88	1.69542	0.979	0.849	1.5
Choroid-plexus	Lrmda	37	0.879	3.74946	0.838	0.181	1.5
Choroid-plexus	Igfbp3	38	0.878	3.77246	0.883	0.255	1.5
Choroid-plexus	Scarb1	39	0.878	2.18405	0.95	0.778	1.5
Choroid-plexus	Syne1	40	0.877	3.2808	0.862	0.254	1.5
Choroid-plexus	Mndal	41	0.873	5.35884	0.77	0.047	1.5
Choroid-plexus	Ednrb	42	0.868	7.25978	0.746	0.021	1.5
Choroid-plexus	Hmbox1	43	0.865	1.9132	0.947	0.743	1.5
Choroid-plexus	Clec14a	44	0.864	1.81143	0.955	0.636	1.5
Choroid-plexus	Cd300lg	45	0.863	8.25401	0.73	0.009	1.5
Choroid-plexus	Cmip	46	0.862	2.50419	0.868	0.333	1.5
Choroid-plexus	Nrp2	47	0.859	2.04151	0.938	0.531	1.5
Choroid-plexus	Gpihbp1	48	0.858	5.63235	0.746	0.079	1.5
Choroid-plexus	Prss23	49	0.858	3.32397	0.817	0.177	1.5
Choroid-plexus	Prickle2	50	0.856	3.57248	0.795	0.17	1.5
Cycling	Hmgb2	1	0.943	3.67394	0.974	0.649	1.5
Cycling	H2afz	2	0.921	2.14218	0.989	0.928	1.5
Cycling	Lmnb1	3	0.913	3.36175	0.919	0.276	1.5
Cycling	Mki67	4	0.903	5.68991	0.832	0.059	1.5
Cycling	Tuba1b	5	0.892	2.46305	0.954	0.684	1.5
Cycling	Ran	6	0.892	1.90014	0.964	0.771	1.5
Cycling	Stmn1	7	0.888	2.29735	0.964	0.713	1.5
Cycling	Top2a	8	0.885	5.73024	0.802	0.075	1.5
Cycling	Tmpo	9	0.875	2.20034	0.944	0.586	1.5
Cycling	Smc2	10	0.87	3.53155	0.839	0.237	1.5
Cycling	Pclaf	11	0.868	6.3125	0.75	0.029	1.5
Cycling	Nucks1	12	0.856	1.94165	0.949	0.666	1.5
Cycling	Anp32b	13	0.856	1.57226	0.963	0.781	1.5
Cycling	Hmgn2	14	0.851	2.51837	0.877	0.397	1.5
Cycling	Dek	15	0.847	1.80429	0.95	0.704	1.5
Cycling	Diaph3	16	0.844	5.62218	0.704	0.024	1.5
Cycling	Tubb5	17	0.842	1.62413	0.983	0.919	1.5
Cycling	Cenpe	18	0.84	5.50256	0.705	0.043	1.5
Cycling	Tpx2	19	0.839	5.44851	0.703	0.043	1.5
Cycling	Kif15	20	0.828	6.0311	0.67	0.021	1.5
Cycling	Selenoh	21	0.825	2.41909	0.836	0.356	1.5
Cycling	Smc4	22	0.825	2.08391	0.895	0.516	1.5
Cycling	Nasp	23	0.822	1.79803	0.906	0.566	1.5
Cycling	Cks1b	24	0.821	3.49317	0.722	0.128	1.5
Cycling	Atad2	25	0.82	3.00582	0.775	0.254	1.5
Cycling	Dnmt1	26	0.82	2.61136	0.806	0.315	1.5
Cycling	Cks2	27	0.818	4.03165	0.715	0.137	1.5
Cycling	Rrm1	28	0.818	2.90585	0.758	0.203	1.5
Cycling	Birc5	29	0.816	5.8042	0.648	0.025	1.5
Cycling	Knl1	30	0.813	5.74726	0.642	0.022	1.5
Cycling	AI506816	31	0.813	2.08516	0.834	0.343	1.5
Cycling	Pola1	32	0.81	3.25275	0.73	0.185	1.5
Cycling	Cdca8	33	0.808	5.55107	0.635	0.025	1.5
Cycling	Cdk1	34	0.807	3.25971	0.734	0.209	1.5
Cycling	Ezh2	35	0.806	2.0003	0.858	0.455	1.5
Cycling	Kif20b	36	0.805	4.70638	0.645	0.051	1.5
Cycling	Ranbp1	37	0.805	1.50019	0.924	0.708	1.5
Cycling	Anln	38	0.802	5.04621	0.628	0.035	1.5
Cycling	Anp32e	39	0.8	1.88699	0.858	0.46	1.5
Cycling	Kif4	40	0.798	5.73388	0.61	0.019	1.5
Cycling	Ncapg2	41	0.798	4.64878	0.629	0.045	1.5
Cycling	Lig1	42	0.795	3.69106	0.661	0.105	1.5
Cycling	Neil3	43	0.793	5.71579	0.599	0.015	1.5
Cycling	Tyms	44	0.793	3.84242	0.645	0.081	1.5
Cycling	Dnajc9	45	0.792	3.04364	0.688	0.14	1.5
Cycling	Usp1	46	0.792	1.88187	0.83	0.425	1.5
Cycling	Prc1	47	0.787	5.12663	0.604	0.046	1.5
Cycling	Cenpp	48	0.787	4.70001	0.606	0.043	1.5
Cycling	Cenpf	49	0.785	5.47527	0.59	0.03	1.5
Cycling	Racgap1	50	0.785	5.17063	0.591	0.026	1.5
Arteriole	Ptn	1	0.946	3.33488	0.979	0.408	1.5
Arteriole	Atp13a3	2	0.931	3.2709	0.959	0.457	1.5
Arteriole	Vegfc	3	0.929	3.41792	0.947	0.223	1.5
Arteriole	Entpd1	4	0.924	2.36337	0.982	0.58	1.5
Arteriole	Nebl	5	0.922	2.43544	0.995	0.696	1.5
Arteriole	Glul	6	0.919	1.8724	0.994	0.867	1.5
Arteriole	Col18a1	7	0.907	3.13096	0.923	0.28	1.5
Arteriole	Tm4sf1	8	0.907	2.55926	0.969	0.532	1.5
Arteriole	Slc6a6	9	0.902	1.69902	0.997	0.809	1.5
Arteriole	Fbln2	10	0.892	2.94334	0.889	0.152	1.5
Arteriole	Unc5b	11	0.89	2.25607	0.954	0.403	1.5
Arteriole	Gja4	12	0.888	2.7969	0.911	0.295	1.5
Arteriole	Sema3g	13	0.887	2.79494	0.888	0.197	1.5
Arteriole	Ltbp4	14	0.887	1.84715	0.978	0.603	1.5
Arteriole	Sox17	15	0.882	1.74719	0.977	0.761	1.5
Arteriole	Egfl8	16	0.865	2.54152	0.883	0.343	1.5
Arteriole	Gcnt2	17	0.858	2.76268	0.84	0.206	1.5
Arteriole	Lima1	18	0.831	1.74224	0.921	0.596	1.5
Arteriole	Mal	19	0.828	2.39389	0.852	0.424	1.5
Arteriole	Lmo7	20	0.825	2.39286	0.815	0.277	1.5
Arteriole	Efnb2	21	0.825	1.65601	0.92	0.464	1.5
Arteriole	Tmem100	22	0.824	3.71149	0.703	0.073	1.5
Arteriole	Htra1	23	0.822	1.75721	0.879	0.374	1.5
Arteriole	Cdkn1c	24	0.817	2.53278	0.811	0.301	1.5
Arteriole	Itprid2	25	0.81	1.9	0.858	0.442	1.5
Arteriole	Clec2d	26	0.805	1.75556	0.877	0.483	1.5
Arteriole	Igfbp3	27	0.803	2.15571	0.753	0.203	1.5
Arteriole	Smpdl3a	28	0.803	1.52156	0.918	0.597	1.5
Arteriole	Cdk19	29	0.801	1.98239	0.88	0.559	1.5
Arteriole	Plec	30	0.801	1.67425	0.885	0.552	1.5
Arteriole	Ly6a	31	0.798	1.61553	0.939	0.677	1.5
Arteriole	Lama1	32	0.794	2.70883	0.754	0.257	1.5
Arteriole	Cyth3	33	0.794	2.05401	0.793	0.32	1.5
Arteriole	Tec	34	0.783	2.01364	0.764	0.281	1.5
Arteriole	Ccnd2	35	0.775	1.56165	0.851	0.445	1.5
Arteriole	Mertk	36	0.774	1.85672	0.781	0.34	1.5
Arteriole	Tmeff1	37	0.77	2.52133	0.674	0.188	1.5
Arteriole	Celf2	38	0.77	1.97934	0.752	0.31	1.5
Arteriole	Tiam2	39	0.763	4.50546	0.562	0.041	1.5
Arteriole	Smad6	40	0.761	2.12307	0.701	0.249	1.5
Arteriole	Hey1	41	0.76	1.5432	0.815	0.39	1.5
Arteriole	Foxp2	42	0.757	3.49707	0.589	0.101	1.5
Arteriole	Bmx	43	0.756	2.69613	0.586	0.066	1.5
Arteriole	Prdm16	44	0.754	2.13763	0.656	0.189	1.5
Arteriole	Itpr3	45	0.751	2.07647	0.667	0.223	1.5
Arteriole	Cthrc1	46	0.75	1.67362	0.771	0.378	1.5
Arteriole	Amd1	47	0.749	2.76081	0.668	0.266	1.5
Arteriole	Gm609	48	0.747	4.02458	0.531	0.042	1.5
Arteriole	Sgms2	49	0.747	1.87366	0.708	0.303	1.5
Arteriole	A4galt	50	0.746	2.68304	0.59	0.116	1.5
Vein	Chn2	1	0.904	2.4217	0.97	0.576	1.5
Vein	Nr2f2	2	0.896	3.02297	0.906	0.304	1.5
Vein	Nrp2	3	0.887	2.46079	0.947	0.488	1.5
Vein	Myof	4	0.886	4.52123	0.823	0.106	1.5
Vein	Flrt2	5	0.876	2.21796	0.958	0.547	1.5
Vein	Tox	6	0.864	3.98177	0.786	0.113	1.5
Vein	Adgrg6	7	0.858	4.93614	0.753	0.067	1.5
Vein	Ppfia2	8	0.84	3.07756	0.806	0.217	1.5
Vein	Clec14a	9	0.838	2.15308	0.925	0.606	1.5
Vein	Prkag2	10	0.833	2.49366	0.852	0.407	1.5
Vein	St6gal1	11	0.83	2.40029	0.874	0.426	1.5
Vein	Aplnr	12	0.804	1.53542	0.919	0.54	1.5
Vein	Ifitm3	13	0.8	1.65915	0.933	0.641	1.5
Vein	Ctsc	14	0.794	2.7038	0.722	0.196	1.5
Vein	Mmrn1	15	0.791	3.47747	0.662	0.122	1.5
Vein	Frmd5	16	0.787	1.54664	0.943	0.701	1.5
Vein	Dach2	17	0.784	2.63375	0.751	0.266	1.5
Vein	Arhgap28	18	0.784	1.72955	0.865	0.526	1.5
Vein	Txnip	19	0.78	1.56814	0.893	0.634	1.5
Vein	Tgfbr3	20	0.777	1.71094	0.858	0.481	1.5
Vein	Hs3st1	21	0.776	3.29854	0.632	0.107	1.5
Vein	Net1	22	0.776	1.93207	0.813	0.418	1.5
Vein	Rnase4	23	0.774	3.41709	0.627	0.119	1.5
Vein	Pknox2	24	0.773	4.23711	0.593	0.062	1.5
Vein	Adamts9	25	0.772	1.86692	0.877	0.575	1.5
Vein	Bche	26	0.764	2.63808	0.678	0.205	1.5
Vein	Il1r1	27	0.763	3.4309	0.68	0.271	1.5
Vein	Pcp4l1	28	0.754	1.73805	0.754	0.299	1.5
Vein	Samd5	29	0.752	2.79353	0.635	0.176	1.5
Vein	Tnik	30	0.747	3.29156	0.575	0.103	1.5
Vein	Mafb	31	0.745	2.54548	0.656	0.246	1.5
Vein	Tgm2	32	0.745	2.08211	0.674	0.238	1.5
Vein	2610307P16Rik	33	0.738	1.82906	0.718	0.303	1.5
Vein	Pgm5	34	0.735	2.35302	0.621	0.192	1.5
Vein	Pla2g4a	35	0.734	3.30825	0.553	0.105	1.5
Vein	Cavin3	36	0.727	1.5276	0.756	0.391	1.5
Vein	Tll1	37	0.724	5.70094	0.472	0.02	1.5
Vein	Gpr182	38	0.72	4.2047	0.477	0.042	1.5
Vein	Ccl19	39	0.718	4.84471	0.466	0.034	1.5
Vein	Il6st	40	0.717	1.57268	0.757	0.455	1.5
Vein	Fmo1	41	0.715	4.92267	0.454	0.029	1.5
Vein	Slco2a1	42	0.715	1.52078	0.713	0.346	1.5
Vein	Ackr1	43	0.712	5.38054	0.452	0.036	1.5
Vein	Fendrr	44	0.711	2.42578	0.539	0.135	1.5
Vein	Car14	45	0.707	2.86005	0.493	0.094	1.5
Vein	Tln2	46	0.707	1.69936	0.623	0.244	1.5
Vein	Gm5127	47	0.706	4.6559	0.448	0.045	1.5
Vein	Adh1	48	0.703	4.03324	0.44	0.043	1.5
Vein	Foxp1	49	0.815	0.926894	0.999	0.994	1.5
Vein	Prcp	50	0.802	1.38766	0.949	0.651	1.5
