## Supplementary material for "A Perturb-seq screen guided by species divergence uncovers pathways for collateral artery formation": Table_S7_Pial_artery_collateral_comparison_across_genotypes.csv

panel_id	panel	group	collateral_count
1	gIdh2+gMdh2+gOgdh vs. Control	Control	17.0
1	gIdh2+gMdh2+gOgdh vs. Control	Control	18.0
1	gIdh2+gMdh2+gOgdh vs. Control	Control	20.0
1	gIdh2+gMdh2+gOgdh vs. Control	Control	20.0
1	gIdh2+gMdh2+gOgdh vs. Control	Control	20.0
1	gIdh2+gMdh2+gOgdh vs. Control	Control	21.0
1	gIdh2+gMdh2+gOgdh vs. Control	Control	21.0
1	gIdh2+gMdh2+gOgdh vs. Control	Control	22.0
1	gIdh2+gMdh2+gOgdh vs. Control	Control	23.0
1	gIdh2+gMdh2+gOgdh vs. Control	Control	24.0
1	gIdh2+gMdh2+gOgdh vs. Control	Control	25.0
1	gIdh2+gMdh2+gOgdh vs. Control	Control	27.0
1	gIdh2+gMdh2+gOgdh vs. Control	Control	28.0
1	gIdh2+gMdh2+gOgdh vs. Control	gIdh2+gMdh2+gOgdh	19.0
1	gIdh2+gMdh2+gOgdh vs. Control	gIdh2+gMdh2+gOgdh	21.0
1	gIdh2+gMdh2+gOgdh vs. Control	gIdh2+gMdh2+gOgdh	24.0
1	gIdh2+gMdh2+gOgdh vs. Control	gIdh2+gMdh2+gOgdh	24.0
1	gIdh2+gMdh2+gOgdh vs. Control	gIdh2+gMdh2+gOgdh	24.0
1	gIdh2+gMdh2+gOgdh vs. Control	gIdh2+gMdh2+gOgdh	25.0
1	gIdh2+gMdh2+gOgdh vs. Control	gIdh2+gMdh2+gOgdh	25.0
1	gIdh2+gMdh2+gOgdh vs. Control	gIdh2+gMdh2+gOgdh	26.0
1	gIdh2+gMdh2+gOgdh vs. Control	gIdh2+gMdh2+gOgdh	27.0
1	gIdh2+gMdh2+gOgdh vs. Control	gIdh2+gMdh2+gOgdh	28.0
1	gIdh2+gMdh2+gOgdh vs. Control	gIdh2+gMdh2+gOgdh	28.0
1	gIdh2+gMdh2+gOgdh vs. Control	gIdh2+gMdh2+gOgdh	30.0
1	gIdh2+gMdh2+gOgdh vs. Control	gIdh2+gMdh2+gOgdh	33.0
2	gHsp90ab1 vs. Control	Control	16.0
2	gHsp90ab1 vs. Control	Control	21.0
2	gHsp90ab1 vs. Control	Control	22.0
2	gHsp90ab1 vs. Control	Control	23.0
2	gHsp90ab1 vs. Control	Control	23.0
2	gHsp90ab1 vs. Control	Control	24.0
2	gHsp90ab1 vs. Control	Control	29.0
2	gHsp90ab1 vs. Control	Control	29.0
2	gHsp90ab1 vs. Control	Control	30.0
2	gHsp90ab1 vs. Control	Control	30.0
2	gHsp90ab1 vs. Control	Control	33.0
2	gHsp90ab1 vs. Control	Control	35.0
2	gHsp90ab1 vs. Control	Control	36.0
2	gHsp90ab1 vs. Control	gHsp90ab1	21.0
2	gHsp90ab1 vs. Control	gHsp90ab1	22.0
2	gHsp90ab1 vs. Control	gHsp90ab1	25.0
2	gHsp90ab1 vs. Control	gHsp90ab1	26.0
2	gHsp90ab1 vs. Control	gHsp90ab1	30.0
2	gHsp90ab1 vs. Control	gHsp90ab1	31.0
2	gHsp90ab1 vs. Control	gHsp90ab1	32.0
2	gHsp90ab1 vs. Control	gHsp90ab1	32.0
2	gHsp90ab1 vs. Control	gHsp90ab1	34.0
3	gFzd4+gFzd6 vs. Control	Control	16.0
3	gFzd4+gFzd6 vs. Control	Control	21.0
3	gFzd4+gFzd6 vs. Control	Control	22.0
3	gFzd4+gFzd6 vs. Control	Control	23.0
3	gFzd4+gFzd6 vs. Control	Control	23.0
3	gFzd4+gFzd6 vs. Control	Control	24.0
3	gFzd4+gFzd6 vs. Control	Control	29.0
3	gFzd4+gFzd6 vs. Control	Control	29.0
3	gFzd4+gFzd6 vs. Control	Control	30.0
3	gFzd4+gFzd6 vs. Control	Control	30.0
3	gFzd4+gFzd6 vs. Control	Control	33.0
3	gFzd4+gFzd6 vs. Control	Control	35.0
3	gFzd4+gFzd6 vs. Control	Control	36.0
3	gFzd4+gFzd6 vs. Control	gFzd4+gFzd6	26.0
3	gFzd4+gFzd6 vs. Control	gFzd4+gFzd6	28.0
3	gFzd4+gFzd6 vs. Control	gFzd4+gFzd6	29.0
3	gFzd4+gFzd6 vs. Control	gFzd4+gFzd6	30.0
3	gFzd4+gFzd6 vs. Control	gFzd4+gFzd6	31.0
3	gFzd4+gFzd6 vs. Control	gFzd4+gFzd6	32.0
3	gFzd4+gFzd6 vs. Control	gFzd4+gFzd6	33.0
3	gFzd4+gFzd6 vs. Control	gFzd4+gFzd6	36.0
3	gFzd4+gFzd6 vs. Control	gFzd4+gFzd6	36.0
3	gFzd4+gFzd6 vs. Control	gFzd4+gFzd6	36.0
3	gFzd4+gFzd6 vs. Control	gFzd4+gFzd6	38.0
3	gFzd4+gFzd6 vs. Control	gFzd4+gFzd6	38.0
3	gFzd4+gFzd6 vs. Control	gFzd4+gFzd6	40.0
3	gFzd4+gFzd6 vs. Control	gFzd4+gFzd6	42.0
4	gHspa5 vs. Control	Control	15.0
4	gHspa5 vs. Control	Control	18.0
4	gHspa5 vs. Control	Control	19.0
4	gHspa5 vs. Control	Control	22.0
4	gHspa5 vs. Control	Control	23.0
4	gHspa5 vs. Control	Control	24.0
4	gHspa5 vs. Control	Control	24.0
4	gHspa5 vs. Control	Control	26.0
4	gHspa5 vs. Control	gHspa5	26.0
4	gHspa5 vs. Control	gHspa5	29.0
4	gHspa5 vs. Control	gHspa5	30.0
4	gHspa5 vs. Control	gHspa5	30.0
4	gHspa5 vs. Control	gHspa5	31.0
4	gHspa5 vs. Control	gHspa5	33.0
4	gHspa5 vs. Control	gHspa5	36.0
4	gHspa5 vs. Control	gHspa5	37.0
4	gHspa5 vs. Control	gHspa5	37.0
4	gHspa5 vs. Control	gHspa5	38.0
5	gCreb3l2 vs. Control	Control	20.0
5	gCreb3l2 vs. Control	Control	21.0
5	gCreb3l2 vs. Control	Control	24.0
5	gCreb3l2 vs. Control	Control	27.0
5	gCreb3l2 vs. Control	Control	27.0
5	gCreb3l2 vs. Control	Control	27.0
5	gCreb3l2 vs. Control	Control	29.0
5	gCreb3l2 vs. Control	gCreb3l2	24.0
5	gCreb3l2 vs. Control	gCreb3l2	24.0
5	gCreb3l2 vs. Control	gCreb3l2	26.0
5	gCreb3l2 vs. Control	gCreb3l2	28.0
5	gCreb3l2 vs. Control	gCreb3l2	29.0
5	gCreb3l2 vs. Control	gCreb3l2	30.0
5	gCreb3l2 vs. Control	gCreb3l2	32.0
5	gCreb3l2 vs. Control	gCreb3l2	35.0
5	gCreb3l2 vs. Control	gCreb3l2	36.0
5	gCreb3l2 vs. Control	gCreb3l2	39.0
5	gCreb3l2 vs. Control	gCreb3l2	40.0
5	gCreb3l2 vs. Control	gCreb3l2	47.0
