## Supplementary material for "A Perturb-seq screen guided by species divergence uncovers pathways for collateral artery formation": Table_S10_Differential_usage_of_endothelial_gene_programs_between_hypoxia_and_normoxia.csv

program	mean_hypoxia	mean_normoxia	mean_difference	log2fc	p_value	u_statistic	pct_hypoxia	pct_normoxia	max_pct	fdr
21	0.018375074	0.00691149	0.011463584	1.410681176	0	105352243.5	0.338501292	0.13735682	0.338501292	0
19	0.002696107	0.008256836	-0.005560729	-1.614710967	0	54538943	0.071092559	0.245644432	0.245644432	0
46	0.008857984	0.003988658	0.004869326	1.151074826	0	102591438	0.313191546	0.123977284	0.313191546	0
40	0.013671434	0.004840638	0.008830795	1.497895155	0	103914891.5	0.313854105	0.116373087	0.313854105	0
87	0.001168389	0.003877555	-0.002709166	-1.730625477	0	51312049	0.024912211	0.128886322	0.128886322	0
43	0.012170764	0.018244911	-0.006074147	-0.584074377	2.39E-270	58129324.5	0.431524548	0.623447878	0.623447878	3.99E-269
36	0.009775257	0.015756098	-0.00598084	-0.688703643	1.93E-254	58739638.5	0.329424236	0.5268072	0.5268072	2.76E-253
12	0.014358487	0.025575748	-0.011217262	-0.83287271	6.62E-210	60558894.5	0.365931226	0.574935027	0.574935027	8.27E-209
76	0.006157342	0.003854081	0.002303261	0.675920593	1.15E-199	95797156	0.215000331	0.118875734	0.215000331	1.28E-198
48	0.010282573	0.0028168	0.007465773	1.868071708	9.06E-195	95580227	0.142980189	0.047454038	0.142980189	9.06E-194
54	0.008794099	0.004951574	0.003842525	0.828648454	2.18E-176	94740352	0.172199033	0.09548561	0.172199033	1.98E-175
68	0.003918639	0.007125719	-0.00320708	-0.862682685	5.51E-173	62221088	0.057245081	0.122533449	0.122533449	4.59E-172
27	0.009745832	0.006832716	0.002913116	0.51232615	1.84E-165	94219944	0.213542702	0.128116277	0.213542702	1.42E-164
7	0.030319268	0.020160183	0.010159085	0.588726144	4.15E-163	94105681.5	0.56416882	0.3974396	0.56416882	2.96E-162
83	0.000629995	0.001264937	-0.000634942	-1.005652873	6.28E-157	62999732	0.014178758	0.020502455	0.020502455	4.19E-156
79	0.001546754	0.003364925	-0.001818171	-1.121329798	1.71E-156	63021348	0.02299079	0.050052941	0.050052941	1.07E-155
35	0.008713708	0.00518824	0.003525468	0.748041375	3.45E-155	93714713.5	0.278804744	0.149292521	0.278804744	2.03E-154
1	0.027735289	0.020478758	0.007256531	0.43759452	3.41E-154	93664914	0.736500364	0.615073636	0.736500364	1.89E-153
58	0.004953893	0.003361581	0.001592313	0.559422826	5.25E-152	93554797	0.12383224	0.075945712	0.12383224	2.76E-151
26	0.012387544	0.007102444	0.005285099	0.802502501	1.36E-150	93483180	0.346849533	0.209644817	0.346849533	6.81E-150
50	0.007282346	0.003925839	0.003356507	0.891402011	3.54E-145	93205755.5	0.157092692	0.07864087	0.157092692	1.69E-144
13	0.021879882	0.014499903	0.007379979	0.593561649	5.53E-142	93039710.5	0.487709534	0.345172779	0.487709534	2.51E-141
33	0.008646622	0.006101408	0.002545213	0.502994233	6.61E-137	92771741.5	0.23673226	0.161902012	0.23673226	2.87E-136
24	0.01231841	0.00877312	0.003545289	0.489654021	1.72E-131	92480340	0.345590671	0.24102416	0.345590671	7.17E-131
74	0.004337428	0.001723019	0.002614408	1.331900413	3.03E-130	92412448	0.121844564	0.035037058	0.121844564	1.21E-129
20	0.015099762	0.021978865	-0.006879103	-0.541591049	2.56E-115	65229236.5	0.257271583	0.389931658	0.389931658	9.84E-115
38	0.011112544	0.019485882	-0.008373338	-0.810240035	3.17E-113	65351390.5	0.203803088	0.326499182	0.326499182	1.17E-112
85	0.001347617	0.000634317	0.000713299	1.087132586	6.01E-111	91315498	0.027032399	0.010299355	0.027032399	2.15E-110
11	0.031795694	0.022787592	0.009008102	0.480582911	8.90E-107	91066000.5	0.537865236	0.423909905	0.537865236	3.07E-106
72	0.004640533	0.003132857	0.001507675	0.566811176	1.39E-103	90871676.5	0.133108063	0.062566176	0.133108063	4.62E-103
96	0.000802221	0.000435151	0.00036707	0.882481882	1.50E-103	90869634	0.014046247	0.005197805	0.014046247	4.82E-103
47	0.009461256	0.007004147	0.002457109	0.433822283	6.19E-102	90770019.5	0.228649043	0.157089229	0.228649043	1.93E-101
73	0.003111737	0.006435288	-0.003323551	-1.048284404	6.18E-101	66093098.5	0.039819784	0.083838676	0.083838676	1.87E-100
55	0.0080499	0.005153205	0.002896695	0.643500789	2.40E-97	90482946.5	0.153249851	0.092405429	0.153249851	7.05E-97
51	0.012229523	0.017699746	-0.005470223	-0.533360487	3.80E-95	66458368.5	0.221692175	0.337376071	0.337376071	1.09E-94
70	0.002694549	0.004504582	-0.001810033	-0.741349425	2.75E-94	66513478	0.033061684	0.053325633	0.053325633	7.63E-94
41	0.009140875	0.017753356	-0.008612482	-0.957687572	1.50E-92	66625819	0.137944743	0.247858312	0.247858312	4.05E-92
15	0.027093715	0.034697804	-0.007604089	-0.356886104	3.14E-88	66909918.5	0.545550918	0.663008952	0.663008952	8.27E-88
37	0.01368459	0.018405449	-0.004720859	-0.427580686	3.32E-88	66911478.5	0.484264228	0.583694292	0.583694292	8.50E-88
30	0.014118812	0.017421728	-0.003302916	-0.303269024	4.28E-85	67120447.5	0.31729941	0.40783521	0.40783521	1.07E-84
45	0.008775497	0.005837692	0.002937804	0.588082548	4.74E-82	89472427	0.152653548	0.099335836	0.152653548	1.16E-81
29	0.011535032	0.007023078	0.004511954	0.715846634	2.20E-75	89002065.5	0.285032797	0.181153143	0.285032797	5.24E-75
44	0.007297504	0.01010109	-0.002803586	-0.46903592	1.01E-73	67919645	0.198303849	0.294734816	0.294734816	2.35E-73
23	0.039056574	0.04500878	-0.005952206	-0.204641059	3.18E-70	68177877	0.737295435	0.824814708	0.824814708	7.22E-70
93	0.000739523	0.000836084	-9.66E-05	-0.177052245	4.37E-70	88612899.5	0.0112635	0.019443642	0.019443642	9.72E-70
80	0.001709895	0.003384919	-0.001675024	-0.985213365	4.27E-66	68491281	0.023189558	0.050630475	0.050630475	9.27E-66
2	0.058102616	0.062911305	-0.004808689	-0.114716166	1.23E-63	68682863.5	0.916650103	0.948214458	0.948214458	2.62E-63
61	0.004289389	0.005188907	-0.000899518	-0.274658359	9.36E-59	69074449.5	0.128602663	0.162575801	0.162575801	1.95E-58
67	0.002911681	0.00119609	0.001715591	1.2835256	3.48E-56	87513852.5	0.02895382	0.013860814	0.02895382	7.09E-56
86	0.001524103	0.003245198	-0.001721095	-1.090345846	1.52E-55	69341167.5	0.026833631	0.057272115	0.057272115	3.04E-55
18	0.021101266	0.019226852	0.001874415	0.134207016	4.24E-55	87422363	0.578943881	0.481085764	0.578943881	8.32E-55
3	0.047917431	0.060312581	-0.012395149	-0.331908391	9.65E-54	69494397.5	0.567614126	0.652035807	0.652035807	1.86E-53
82	0.00139817	0.001668327	-0.000270156	-0.254861468	3.81E-49	86903664.5	0.03312794	0.046106459	0.046106459	7.19E-49
62	0.004798539	0.002664105	0.002134434	0.848943837	6.83E-49	86880854.5	0.049956934	0.032245644	0.049956934	1.27E-48
95	0.001088553	0.001170467	-8.19E-05	-0.104672526	1.61E-45	86571684.5	0.018419135	0.021657522	0.021657522	2.93E-45
88	0.001540688	0.001423957	0.000116731	0.113669334	6.05E-45	86517920	0.034055522	0.027336606	0.034055522	1.08E-44
98	0.000555932	0.000724615	-0.000168683	-0.382305884	9.29E-44	86405691.5	0.006161797	0.009144287	0.009144287	1.63E-43
9	0.015941671	0.023086637	-0.007144966	-0.534255133	1.35E-43	70410891.5	0.447028424	0.51795168	0.51795168	2.32E-43
77	0.001381817	0.002001354	-0.000619537	-0.534409845	8.42E-41	70682397	0.026104817	0.038117239	0.038117239	1.43E-40
59	0.005774878	0.003335732	0.002439146	0.791787048	2.63E-40	86069788	0.177101968	0.096159399	0.177101968	4.38E-40
8	0.021163226	0.017200547	0.003962678	0.299105058	2.46E-39	85972572	0.522162592	0.455192993	0.522162592	4.04E-39
97	0.000495591	0.000897123	-0.000401531	-0.856152892	5.16E-39	70860989	0.005101703	0.014342093	0.014342093	8.32E-39
90	0.00081637	0.001032393	-0.000216024	-0.338697858	2.32E-38	85873806.5	0.011793547	0.018288574	0.018288574	3.69E-38
65	0.003825156	0.005374455	-0.001549299	-0.49059993	9.46E-36	71198390	0.051414563	0.085763789	0.085763789	1.48E-35
57	0.004448181	0.005884131	-0.00143595	-0.403613734	8.65E-32	71630230.5	0.048366793	0.078737126	0.078737126	1.33E-31
99	0.000535944	0.000730831	-0.000194887	-0.447454518	8.19E-29	71973427.5	0.004836679	0.007122918	0.007122918	1.24E-28
60	0.006260433	0.004683473	0.00157696	0.418683756	4.91E-28	84734981	0.216988008	0.156030417	0.216988008	7.33E-28
25	0.010514815	0.01195108	-0.001436265	-0.184717568	1.62E-27	72128673.5	0.41025641	0.472422755	0.472422755	2.38E-27
66	0.003683478	0.002445507	0.001237971	0.590935001	3.28E-26	84512147.5	0.041939972	0.029839253	0.041939972	4.75E-26
53	0.003866791	0.003742138	0.000124653	0.047273922	1.78E-21	83892560	0.077651892	0.076330734	0.077651892	2.54E-21
75	0.002944063	0.004004496	-0.001060433	-0.443812149	2.54E-20	73070621	0.058040151	0.094234286	0.094234286	3.58E-20
6	0.021402527	0.018388425	0.003014102	0.218983215	6.16E-17	83225871.5	0.480818923	0.439503321	0.480818923	8.56E-17
5	0.034514966	0.029147418	0.005367548	0.24385396	8.66E-17	83202705.5	0.588948519	0.569159688	0.588948519	1.19E-16
69	0.00286663	0.002685844	0.000180786	0.09397996	1.50E-16	73636282.5	0.034585569	0.027432862	0.034585569	2.03E-16
81	0.002222633	0.001870261	0.000352372	0.249029697	1.77E-16	83153622	0.031604055	0.034748291	0.034748291	2.36E-16
22	0.0113308	0.011589695	-0.000258895	-0.032592846	5.55E-14	74062259	0.220830849	0.242756762	0.242756762	7.31E-14
64	0.004793689	0.004512503	0.000281186	0.087208295	1.67E-13	82654850.5	0.108129597	0.10280104	0.108129597	2.17E-13
49	0.005445254	0.004910834	0.00053442	0.149031366	1.94E-13	74157818	0.089842974	0.105881221	0.105881221	2.49E-13
89	0.00103127	0.002006129	-0.000974859	-0.959991933	7.68E-13	82536167.5	0.012124826	0.02059871	0.02059871	9.72E-13
94	0.000752673	0.000619028	0.000133645	0.282018355	1.31E-12	82493764.5	0.008745776	0.010299355	0.010299355	1.64E-12
4	0.026676906	0.030734692	-0.004057787	-0.204276695	9.16E-12	74465641.5	0.527794342	0.56357686	0.56357686	1.13E-11
17	0.02159352	0.015348566	0.006244954	0.492494498	1.99E-09	81861906	0.368912741	0.310231976	0.368912741	2.43E-09
16	0.016973856	0.020694429	-0.003720573	-0.285928076	4.07E-09	75006879.5	0.42456768	0.455096737	0.455096737	4.91E-09
100	0.000268343	0.000354181	-8.58E-05	-0.400404279	1.98E-08	81639882	0.001788909	0.00221388	0.00221388	2.36E-08
78	0.002289593	0.002605218	-0.000315624	-0.186312569	3.18E-06	81089120	0.050553237	0.05871595	0.05871595	3.74E-06
34	0.013067216	0.015881118	-0.002813902	-0.281360611	9.38E-06	75843684	0.280262373	0.331215709	0.331215709	1.09E-05
14	0.017727472	0.017682885	4.46E-05	0.003633114	3.26E-05	76003077	0.503147154	0.534603908	0.534603908	3.74E-05
92	0.0008743	0.001019399	-0.0001451	-0.221519151	9.80E-05	80648498	0.0135162	0.018673597	0.018673597	0.000111334
52	0.005481091	0.004193001	0.00128809	0.386479846	0.007646055	79939747	0.084211224	0.068919049	0.084211224	0.008591073
10	0.025670738	0.02594184	-0.000271102	-0.015156025	0.009011777	76893574.5	0.713840853	0.73770334	0.73770334	0.010013086
91	0.001455424	0.001987979	-0.000532555	-0.449862946	0.011456468	79859622	0.028291261	0.047069015	0.047069015	0.012589526
42	0.007507343	0.00832038	-0.000813037	-0.148347091	0.017705088	79769182	0.118134234	0.104437386	0.118134234	0.019244661
56	0.004338763	0.005111935	-0.000773172	-0.236585653	0.034615165	79619787	0.081560989	0.086822601	0.086822601	0.037220608
63	0.005207363	0.005730729	-0.000523366	-0.138165646	0.152913902	79225367	0.096468562	0.113966696	0.113966696	0.162674364
84	0.001603296	0.001810881	-0.000207585	-0.17565088	0.218374261	77690325.5	0.02862254	0.03522957	0.03522957	0.229867643
28	0.012997073	0.010385664	0.002611409	0.323593273	0.232736782	77711978.5	0.317895713	0.291847146	0.317895713	0.242434148
39	0.004243106	0.004073482	0.000169624	0.05885809	0.335523054	78956311	0.119194328	0.113485417	0.119194328	0.345900055
71	0.003243764	0.004812276	-0.001568512	-0.569050389	0.737914546	78207499.5	0.036175711	0.044277601	0.044277601	0.752974026
31	0.013275269	0.013438131	-0.000162862	-0.017591359	0.870212471	78494871.5	0.529384483	0.522186928	0.529384483	0.879002496
32	0.010043871	0.009341979	0.000701892	0.104515283	0.887667707	78482100	0.240773869	0.238521513	0.240773869	0.887667707
