## Supplementary material for "A Perturb-seq screen guided by species divergence uncovers pathways for collateral artery formation": Table_S11_Differential_usage_of_endothelial_gene_programs_between_guinea_pig_and_mouse_brain.csv

program	direction	mean_gp	mean_mouse	log2fc	fdr
1	up	0.057157289	0.002437816	4.551275528	0
2	down	0.035627864	0.053646561	-0.590479713	9.88E-180
3	down	0.003620805	0.067517726	-4.22088344	0
4	down	0.00578686	0.013002884	-1.167978865	0.026777735
5	down	0.01099083	0.033152498	-1.592817106	0
6	down	0.005286477	0.025720945	-2.282564928	0
7	up	0.044725753	0.006689968	2.741034354	0
8	up	0.012394407	0.009927838	0.320137785	2.45E-132
9	down	0.003863217	0.020624424	-2.416479083	5.30E-301
10	up	0.082617738	0.010333071	2.999182327	0
11	down	0.008211904	0.028219861	-1.780922136	0
12	down	0.000381861	0.03081301	-6.334345564	0
13	down	0.009061317	0.013392372	-0.563618784	7.70E-142
14	up	0.030075378	0.020651459	0.542339128	6.61E-197
15	down	0.016001603	0.018248473	-0.189559317	1.67E-21
16	down	0.006089208	0.018856429	-1.630729948	2.69E-45
17	down	0.001207207	0.047788136	-5.306905907	0
18	down	0.006240156	0.025515371	-2.031712333	1.20E-162
19	down	0.001915521	0.005225073	-1.447713832	1.65E-05
20	up	0.011171704	0.005909442	0.918755176	0
21	up	0.015908086	0.007093107	1.165270487	0
22	down	0.003878082	0.025715631	-2.729230209	0
23	up	0.031004057	0.02094771	0.565664462	0
24	down	0.004567647	0.007322721	-0.680928461	0.00220684
25	down	0.001128233	0.017709991	-3.972425825	0
26	down	0.005814518	0.019659198	-1.757472914	0
27	down	0.008445908	0.010647755	-0.334224713	3.02E-45
28	down	0.001300754	0.02204757	-4.083198787	0
29	down	0.003955787	0.016721789	-2.079692294	6.33E-297
30	up	0.020302115	0.004797243	2.081352441	0
31	up	0.019045566	0.009060817	1.071742047	0
32	down	0.004181742	0.012853549	-1.619990621	5.89E-268
33	up	0.031502937	0.010152641	1.633631178	0
34	up	0.011896921	0.006011621	0.984762121	0
35	down	0.002702586	0.013729464	-2.344862191	3.71E-308
36	down	0.006942793	0.017018841	-1.293544579	2.32E-197
37	up	0.019711449	0.010878091	0.857608454	3.06E-259
38	down	0.006458337	0.018852953	-1.545555807	0
39	down	0.003988797	0.009781111	-1.294044441	1.10E-88
40	down	0.007483421	0.008636862	-0.206809275	2.69E-66
41	up	0.008806094	0.00631733	0.479187319	4.03E-265
42	up	0.010730463	0.00687661	0.641942897	0
43	up	0.03053641	0.005778693	2.401715079	0
44	down	0.006810951	0.006884464	-0.015488042	9.03E-29
45	down	0.005267224	0.008326018	-0.660583831	6.96E-134
46	down	0.002015007	0.016894409	-3.067688199	0
47	up	0.018907972	0.009767825	0.952885292	0
48	down	0.003456841	0.01293385	-1.903625529	4.47E-61
49	down	0.003122663	0.010101116	-1.693665413	1.59E-185
50	up	0.014737577	0.005677855	1.376081225	0
51	up	0.023570257	0.005423308	2.119722371	0
52	up	0.011288333	0.008582081	0.395432996	2.24E-254
53	up	0.01488206	0.004613193	1.689736427	0
54	down	0.006724281	0.00947141	-0.494199101	1.66E-61
55	up	0.008842196	0.007889119	0.164540415	1.46E-238
56	up	0.010572138	0.008141204	0.376953086	0
57	up	0.0139601	0.002143403	2.703333366	0
58	up	0.010546554	0.006648648	0.66563864	1.30E-270
59	down	0.003440187	0.00649634	-0.917139979	1.96E-31
60	up	0.006452266	0.006436356	0.003561896	1.29E-26
61	down	0.000590822	0.010500152	-4.151541656	0
62	up	0.01367114	0.002704425	2.337739268	0
63	up	0.01076078	0.004587058	1.230141534	0
64	up	0.014027134	0.002806137	2.321562351	0
65	up	0.007362413	0.003125402	1.23613655	0
66	up	0.008195234	0.00680302	0.268609606	0
67	down	0.004654698	0.005127018	-0.13943223	0.277156685
68	up	0.009533541	0.002146837	2.150798861	0
69	down	0.001087213	0.009941316	-3.192801537	0
70	up	0.010469323	0.003057144	1.775911604	0
71	up	0.009333491	0.001990373	2.229377363	0
72	up	0.008310018	0.003906696	1.088902348	0
73	up	0.007149083	0.00220212	1.69886505	0
74	down	0.001206396	0.008547841	-2.824855602	0
75	up	0.012847134	0.001723603	2.897946473	0
76	up	0.011556959	0.005042782	1.196469816	0
77	up	0.004391313	0.002093349	1.068838944	0
78	up	0.00616338	0.004739144	0.379094918	3.70E-49
79	up	0.0088763	0.002149564	2.04591381	0
80	up	0.00785968	0.001284138	2.613668959	0
81	up	0.008030633	0.001838348	2.12710303	0
82	up	0.004808501	0.000957884	2.327663771	0
83	down	0.001087926	0.001540627	-0.501936116	1.53E-35
84	down	0.003263789	0.003479062	-0.092150579	2.92E-124
85	up	0.001614268	0.00112172	0.525166443	2.98E-06
86	up	0.005235029	0.002041991	1.358220285	0
87	down	4.02E-05	0.007949277	-7.628990848	9.18E-235
88	down	0.001592282	0.002587031	-0.700201213	1.86E-13
89	up	0.004604067	0.001101831	2.063005141	0
90	up	0.002980513	0.001032619	1.529252217	0
91	up	0.00506725	0.000967615	2.388696201	0
92	up	0.003208318	0.001049142	1.612606956	0
93	up	0.002617458	0.000527385	2.311236906	0
94	up	0.002277266	0.000681611	1.740281559	0
95	up	0.010109512	0.001908145	2.405469958	0
96	up	0.001388906	0.00117148	0.245615827	0.004572886
97	up	0.001759104	0.000486178	1.855283097	0
98	up	0.002756493	0.000517102	2.414310258	0
99	down	0.00136074	0.001393655	-0.034481449	5.75E-154
100	up	0.000835329	0.000453923	0.879895409	0
